# Widespread transcriptional memory shapes heritable states and functional heterogeneity in cancer and stem cells

**DOI:** 10.1101/2025.08.21.671653

**Authors:** Yongjie Lin, Xiangru Chen, Long Wu, Yutong Zhou, Yihan Lin

## Abstract

Recent studies show that non-genetic cellular heterogeneity, particularly through heritable cell states, fundamentally shapes cancer evolution and developmental trajectories. However, conventional single-cell transcriptomic snapshots lack temporal information needed to identify these heritable states. Here, we employ lineage-resolved single-cell transcriptomics to systematically map heritable cell states that persist across divisions, distinguishing them from transient fluctuations within a cell cycle. We uncover that heritable states are underpinned by widespread transcriptional memory, whereby gene expression is heritable, defining two classes of states in cancer and stem cells: clustered states, characterized by clustered gene expression, and latent states, marked by non-clustered gene expression. This memory shows unexpected conservation across cell types and conditions and is maintained by robust epigenetic mechanisms resistant to environmental perturbations. Functionally, memory genes predict critical behaviors including metastatic potential and lineage commitment, with latent-state genes often outperforming clustered-state genes. Our findings establish transcriptional memory as the molecular basis of heritable cellular heterogeneity, providing a framework for broadly understanding functional cellular variations across biological systems.
