## Supplemental Table S5 for "Widespread transcriptional memory shapes heritable states and functional heterogeneity in cancer and stem cells"

### Sheet: Table S5
	SSt	SSw	SSb	Eta	Mean	Name	CV	Omega squared	Normalized_AUC
CPS1	1884.91	1247.78	637.122	0.510603	0.704655	CPS1	1.14008	0.295103	0.0939875
NTS	1020.7	782.727	237.973	0.304031	0.284696	NTS	1.31988	0.183485	-0.140585
FGB	2479.06	2004.01	475.05	0.23705	1.38752	FGB	0.931755	0.139292	0.265207
FGA	2399.21	1966.39	432.82	0.220109	1.41318	FGA	0.908265	0.127347	0.248912
VCAN	2016.13	1652.46	363.669	0.220077	1.58896	VCAN	0.7852	0.127324	0.035704
ALDH1A1	2377.74	1950.88	426.855	0.218801	3.04245	ALDH1A1	0.616236	0.126411	0.378018
AKR1B10	2339.87	1920.71	419.161	0.218232	2.13498	AKR1B10	0.729754	0.126003	0.405115
CHGB	256.975	211.033	45.9424	0.217702	0.0939316	CHGB	1.15297	0.125623	0.246459
RPS4Y1	1466.28	1205.17	261.112	0.21666	0.977495	RPS4Y1	0.853746	0.124874	0.0756736
MGST1	1436.49	1181.46	255.033	0.215863	2.25972	MGST1	0.555778	0.1243	0.385524
GPX2	1735.89	1433.62	302.27	0.210843	2.37504	GPX2	0.595941	0.120671	0.407381
KRT81	2292.77	1894.19	398.586	0.210426	1.78071	KRT81	0.790973	0.120368	0.0620535
TMEM158	163.535	135.234	28.3012	0.209276	0.0649961	TMEM158	1.1057	0.119533	0.375896
NDRG1	2479.36	2052.06	427.296	0.208227	1.30459	NDRG1	0.960969	0.118769	0.35184
AKR1C2	1625.77	1346.19	279.579	0.207682	2.61104	AKR1C2	0.550047	0.118371	0.398955
FN1	2932.47	2435.42	497.042	0.204088	1.4305	FN1	0.998045	0.115741	0.0970854
IFI27	513.872	426.926	86.9458	0.203655	0.20532	IFI27	1.10278	0.115423	0.122635
CES1	708.447	588.644	119.803	0.203524	0.297673	CES1	1.07538	0.115326	0.127785
SIRLNT	671.272	557.788	113.484	0.203454	0.311886	SIRLNT	1.02265	0.115275	0.0181368
AKR1C1	2211.33	1842.03	369.294	0.200482	2.03104	AKR1C1	0.727352	0.113086	0.31207
FGG	1906.85	1590.35	316.498	0.199011	1.01544	FGG	0.955231	0.111998	0.284108
IGFL2-AS1	287.258	239.708	47.5501	0.198367	0.11365	IGFL2-AS1	1.10823	0.111521	0.276191
ALDOB	305.874	255.811	50.063	0.195703	0.0980914	ALDOB	1.23093	0.109542	-0.0194379
STC1	1672.79	1406.61	266.186	0.18924	0.641196	STC1	1.12591	0.104705	0.311674
HK2	200.542	168.879	31.6637	0.187493	0.0735275	HK2	1.15121	0.103389	0.377976
KIF26B	203.393	171.849	31.544	0.183556	0.0699423	KIF26B	1.18871	0.100407	-0.134713
LRRC75A	280.882	237.557	43.3249	0.182377	0.152773	LRRC75A	0.945182	0.0995109	0.0790287
MUC1	1554.2	1314.81	239.396	0.182077	0.828542	MUC1	0.954715	0.0992821	-0.00413184
IGFBP5	305.405	258.717	46.6885	0.180462	0.109603	IGFBP5	1.1636	0.0980506	-0.062562
CST1	1018.85	864.078	154.768	0.179114	0.385666	CST1	1.13299	0.0970196	0.164282
AKAP12	1955.94	1661.71	294.235	0.177068	1.04434	AKAP12	0.953969	0.095451	0.273382
BNIP3L	1442.08	1226.22	215.858	0.176035	0.833756	BNIP3L	0.916753	0.0946571	0.355859
FXYD2	2641.81	2249.55	392.262	0.174374	2.02579	FXYD2	0.796033	0.0933768	0.230735
TSPAN8	849.637	723.769	125.868	0.173906	0.40701	TSPAN8	1.00714	0.0930159	-0.0393445
ADM	1325.64	1129.63	196.009	0.173516	0.653534	ADM	0.992785	0.0927143	0.219834
TFF3	2129.71	1816.23	313.485	0.172602	0.872989	TFF3	1.08876	0.0920077	0.225039
AKR1C3	2148.84	1834.43	314.411	0.171395	2.06138	AKR1C3	0.711704	0.091072	0.407858
KRT8	1680.38	1435.35	245.03	0.170711	2.77617	KRT8	0.542323	0.0905415	0.314542
MAF	349.382	298.526	50.8553	0.170354	0.108503	MAF	1.25085	0.0902645	0.240121
IFI6	716.701	612.442	104.259	0.170235	0.365276	IFI6	0.976417	0.0901718	-0.0766696
EGLN3	1364.96	1166.62	198.339	0.170011	0.729373	EGLN3	0.953593	0.0899978	0.242084
TM4SF20	2239.73	1915.04	324.686	0.169545	1.29749	TM4SF20	0.915848	0.0896352	0.331146
TFF1	2344.27	2004.46	339.808	0.169526	1.24483	TFF1	0.956589	0.0896207	0.192579
IGFBP3	2908.67	2487.08	421.588	0.169511	2.8035	IGFBP3	0.710026	0.0896089	0.0805271
SERPINA1	1225.82	1048.19	177.631	0.169466	0.499095	SERPINA1	1.09244	0.0895733	-0.0410734
PCSK5	701.46	600.19	101.27	0.168731	0.300277	PCSK5	1.06541	0.089001	0.0189311
PLIN2	1051.03	899.487	151.545	0.168479	0.498613	PLIN2	1.01205	0.0888049	0.314768
TNNT1	230.291	197.12	33.1711	0.168279	0.112931	TNNT1	0.995428	0.0886488	0.437876
DEFB1	516.436	442.166	74.2703	0.167969	0.191338	DEFB1	1.14521	0.0884075	-0.131005
CEACAM6	3567.97	3062.84	505.135	0.164924	1.95462	CEACAM6	0.941796	0.0860254	0.0572308
PITPNC1	568.787	488.323	80.4642	0.164777	0.222828	PITPNC1	1.1137	0.0859099	0.301669
PDK4	694.055	596.22	97.8348	0.164092	0.287961	PDK4	1.0822	0.0853723	-0.0250962
CFH	1058.39	910.414	147.972	0.162533	0.609386	CFH	0.918656	0.0841465	0.0929885
MUC5B	2097.88	1805.63	292.248	0.161854	1.74202	MUC5B	0.764964	0.0836112	0.185891
SPP1	2274.85	1959.8	315.044	0.160753	1.50141	SPP1	0.858032	0.0827426	0.233823
NTRK3	747.141	644.409	102.732	0.15942	0.313174	NTRK3	1.07668	0.0816887	-0.00354139
KRT17	2743.38	2368.8	374.581	0.158131	1.1046	KRT17	1.09855	0.0806672	0.137223
F5	724.533	625.882	98.6514	0.15762	0.343976	F5	1.01168	0.0802612	-0.016204
CD63	1260.37	1090.26	170.105	0.156022	2.50432	CD63	0.494517	0.0789906	0.337306
MUC12	1941.02	1680.38	260.638	0.155107	1.11562	MUC12	0.919461	0.078261	-0.00156528
LINC02163	566.859	490.824	76.035	0.154913	0.229275	LINC02163	1.09606	0.0781066	-0.0750268
LGALS4	1196.38	1036.52	159.853	0.15422	0.690388	LGALS4	0.917624	0.0775533	-0.0589243
UPK1B	204.472	177.175	27.2974	0.15407	0.0963551	UPK1B	1.01545	0.0774334	-0.190282
OSBP2	156.515	135.659	20.8564	0.153742	0.0682393	OSBP2	1.05569	0.0771709	0.125687
ISG15	448.403	388.797	59.6059	0.153308	0.195727	ISG15	1.05508	0.0768245	0.0481003
MUC5AC	3899.26	3384.34	514.914	0.152146	1.99946	MUC5AC	0.973447	0.0758935	0.177345
CA12	1659.16	1440.43	218.728	0.151849	1.90079	CA12	0.65126	0.0756556	0.195892
BCHE	127.794	111.024	16.7703	0.151052	0.0594792	BCHE	1.02176	0.0750154	-0.15226
RSPO3	910.647	791.636	119.011	0.150336	0.50372	RSPO3	0.937255	0.0744399	0.107358
SOX4	1956.42	1701.31	255.108	0.149948	1.8288	SOX4	0.720984	0.074128	0.0790422
UCHL1	1413.44	1229.24	184.197	0.149846	1.30558	UCHL1	0.725295	0.0740457	0.311696
S100A3	243.54	211.807	31.7322	0.149816	0.135159	S100A3	0.935707	0.0740218	0.247113
ERO1A	1570.06	1365.76	204.302	0.149589	0.86075	ERO1A	0.941449	0.073839	0.325119
TESC	1671.21	1454.32	216.886	0.149132	1.66219	TESC	0.698959	0.0734711	-0.0837669
MT1X	3189.45	2775.68	413.778	0.149073	1.17248	MT1X	1.1497	0.0734233	0.31949
S100P	1829	1592.77	236.237	0.148318	1.2806	S100P	0.833064	0.0728145	0.130317
PLCB1	570.54	496.873	73.6675	0.148262	0.252833	PLCB1	1.04714	0.0727695	-0.00828548
RARRES1	1378.99	1201.31	177.682	0.147907	0.684398	RARRES1	0.989473	0.0724821	0.0775934
PTGR1	1512.16	1317.32	194.838	0.147904	1.72538	PTGR1	0.652581	0.0724803	0.173206
TM4SF4	1295.13	1128.45	166.674	0.147701	0.566024	TM4SF4	1.05443	0.0723162	0.0215211
CAVIN3	292.588	255.189	37.3983	0.146551	0.176468	CAVIN3	0.897579	0.0713863	-0.0237404
COL5A1	355.093	310.119	44.9742	0.145022	0.147359	COL5A1	1.08208	0.0701469	0.100046
DPYSL2	995.588	869.647	125.941	0.144819	0.663762	DPYSL2	0.853711	0.0699815	0.0867923
PTMS	1402.79	1225.63	177.162	0.144547	1.58732	PTMS	0.655302	0.0697612	0.0922971
ATP1B1	1660.82	1453.2	207.618	0.14287	1.7191	ATP1B1	0.685152	0.0683961	0.0738793
ITGA5	201.682	176.601	25.0803	0.142016	0.0980806	ITGA5	0.999583	0.0677005	0.26061
C12orf75	1307.72	1145.17	162.555	0.141949	0.998269	C12orf75	0.797831	0.0676452	0.359874
AC112770.1	439.572	384.936	54.6363	0.141936	0.164144	AC112770.1	1.14072	0.0676351	-0.0841184
SLC2A1	1280.74	1121.63	159.111	0.141857	0.749915	SLC2A1	0.910966	0.0675705	0.337275
PGD	1350.19	1183.31	166.889	0.141036	1.49174	PGD	0.663175	0.0668998	0.399582
KRT19	1310.61	1150.48	160.128	0.139184	0.895441	KRT19	0.843326	0.0653832	0.0796628
ANXA4	1743.64	1530.64	213.007	0.139162	2.10994	ANXA4	0.633682	0.0653659	0.186559
ALDH3A1	1676.29	1471.85	204.443	0.138902	0.890364	ALDH3A1	0.956463	0.065152	0.382957
TXN	1939.33	1704.53	234.794	0.137747	2.4297	TXN	0.622769	0.0642032	0.521074
FXYD3	827.318	727.379	99.9388	0.137396	0.281048	FXYD3	1.19598	0.0639148	0.0965235
FTL	1903.29	1673.98	229.305	0.136981	3.79805	FTL	0.493457	0.0635738	0.6439
NQO1	1595.03	1403.49	191.548	0.13648	2.08503	NQO1	0.609685	0.0631612	0.15773
ANKRD30A	186.464	164.15	22.3148	0.135942	0.0805441	ANKRD30A	1.06062	0.0627173	-0.0523406
CDH19	164.833	145.107	19.726	0.135941	0.0771518	CDH19	1.01889	0.0627168	0.00644889
SGK1	500.507	440.712	59.795	0.135678	0.259864	SGK1	0.967407	0.0624997	0.0025506
HES1	2992.34	2635.37	356.965	0.135451	1.39424	HES1	1.02121	0.0623124	0.214125
ZFP36L2	1431.51	1260.91	170.598	0.135297	1.30777	ZFP36L2	0.729304	0.0621852	0.297777
PCDH9	1479.6	1303.6	176	0.135011	0.673762	PCDH9	1.03299	0.0619486	-0.0828569
PLOD2	1752.35	1544.8	207.549	0.134353	1.18232	PLOD2	0.848631	0.0614053	0.298439
TFPI	1837.8	1621.43	216.367	0.133442	1.27381	TFPI	0.837287	0.060651	-0.0469416
IGFBP7	769.631	679.081	90.5496	0.133341	0.355045	IGFBP7	1.02631	0.0605675	0.0112607
ANGPTL4	784.61	692.334	92.2754	0.133282	0.332844	ANGPTL4	1.07025	0.060518	0.270997
FAM107B	1412.32	1246.3	166.024	0.133214	1.47849	FAM107B	0.681296	0.0604618	0.0783537
CFD	1518.46	1340	178.463	0.133181	0.930085	CFD	0.890673	0.0604346	0.0956738
GRB10	1271.13	1121.93	149.201	0.132986	0.610926	GRB10	1.00549	0.0602734	0.439915
IGFBP4	1680.39	1483.45	196.943	0.13276	1.97043	IGFBP4	0.643728	0.0600854	0.0711154
CHCHD10	882.835	779.389	103.446	0.132727	0.587832	CHCHD10	0.854261	0.0600584	-0.0295861
CST3	1724.95	1523.08	201.868	0.132539	1.88083	CST3	0.667561	0.0599024	0.506135
CA9	942.062	832.007	110.055	0.132277	0.450986	CA9	1.00748	0.0596846	0.216241
CLDN2	1490.99	1316.99	173.999	0.132119	0.767139	CLDN2	0.9718	0.0595535	0.149791
SDC4	1045.06	923.126	121.938	0.132092	0.473917	SDC4	1.03514	0.0595316	0.192109
NAV3	115.641	102.157	13.4841	0.131994	0.0509406	NAV3	1.05027	0.0594499	0.0507383
ANKRD37	227.36	200.96	26.4	0.131369	0.112567	ANKRD37	0.990668	0.0589308	0.0645224
CCND1	1252.19	1106.93	145.264	0.131231	0.754437	CCND1	0.898051	0.0588161	-0.0777015
PDLIM2	432.511	382.408	50.103	0.13102	0.262614	PDLIM2	0.894575	0.0586401	0.40432
SH3KBP1	885.327	782.82	102.507	0.130946	0.532764	SH3KBP1	0.89859	0.0585785	0.179953
PPARGC1A	233.494	206.539	26.9555	0.130511	0.097319	PPARGC1A	1.07973	0.0582164	-0.142928
C15orf48	477.287	422.479	54.8087	0.129731	0.173147	C15orf48	1.15734	0.0575671	0.284629
RPS26	1340.27	1186.91	153.352	0.129202	1.589	RPS26	0.640193	0.0571255	0.379987
MICA	102.278	90.6107	11.6672	0.128762	0.0607365	MICA	0.904572	0.0567582	0.174696
CEACAM5	1761.89	1561.3	200.589	0.128476	0.477324	CEACAM5	1.33925	0.0565187	-0.0105828
UPP1	234.681	207.965	26.7157	0.128462	0.128052	UPP1	0.943676	0.0565078	0.372889
EIF1AY	541.735	480.143	61.5917	0.128278	0.352997	EIF1AY	0.863545	0.0563534	-0.0397691
ATP5MC1	1248.08	1106.21	141.872	0.128251	0.936817	ATP5MC1	0.804584	0.0563309	0.400171
GPC6	997.74	884.403	113.337	0.128151	0.457293	GPC6	1.02965	0.0562474	0.00356956
ARL4C	825.546	731.83	93.7157	0.128057	0.450839	ARL4C	0.943273	0.0561685	0.0179676
LAMB3	1065.03	944.291	120.736	0.127858	0.586153	LAMB3	0.93962	0.0560028	0.21479
ARRDC3	1097.17	972.8	124.372	0.12785	0.590158	ARRDC3	0.950453	0.0559956	0.128608
GALNT13	281.709	249.779	31.9303	0.127834	0.112562	GALNT13	1.10276	0.0559825	0.0521104
HMGA2	155.427	137.815	17.6118	0.127792	0.0614522	HMGA2	1.10859	0.0559475	0.191359
IL32	1043.25	925.389	117.861	0.127363	0.630133	IL32	0.896923	0.0555884	-0.245304
TCN1	1030.8	915.164	115.635	0.126354	0.56407	TCN1	0.942318	0.0547428	0.0745781
VIM	1738.54	1543.61	194.923	0.126277	2.60554	VIM	0.569404	0.0546778	0.39197
RPL10	1644.19	1459.88	184.316	0.126254	3.25605	RPL10	0.495346	0.0546585	0.554953
TNFRSF12A	943.793	838.042	105.751	0.126189	0.492816	TNFRSF12A	0.964658	0.0546038	0.310858
TINAGL1	595.175	528.497	66.6779	0.126165	0.288391	TINAGL1	1.0014	0.0545839	0.111698
BAAT	513.899	456.431	57.4678	0.125907	0.235349	BAAT	1.03005	0.0543673	0.0135515
LAMC2	841.806	747.77	94.0357	0.125755	0.324104	LAMC2	1.12342	0.0542396	0.241363
S100A14	391.928	348.148	43.7794	0.125749	0.157219	S100A14	1.1006	0.054235	-0.0893903
PGK1	1520.76	1350.92	169.84	0.125722	1.55999	PGK1	0.688251	0.0542117	0.335878
SCNN1A	109.094	96.9183	12.1757	0.125629	0.0578245	SCNN1A	0.957463	0.0541336	0.259318
UGCG	592.687	526.588	66.0989	0.125523	0.309395	UGCG	0.964792	0.0540448	0.285586
AC099520.1	423.42	376.213	47.2072	0.12548	0.155362	AC099520.1	1.15077	0.0540089	0.00187999
EPHB2	332.422	295.385	37.0369	0.125385	0.164722	EPHB2	0.990255	0.0539291	0.207652
EMP3	1348.6	1198.73	149.876	0.12503	1.00448	EMP3	0.807699	0.0536301	0.217123
LIMCH1	1538.53	1368.09	170.447	0.124588	1.05598	LIMCH1	0.841402	0.0532589	0.21875
LGALS2	397.503	353.552	43.9514	0.124314	0.217543	LGALS2	0.94227	0.053028	0.239027
S100A4	1807.5	1608.25	199.251	0.123893	3.2042	S100A4	0.523548	0.0526736	0.276592
FOXQ1	789.501	703.193	86.3079	0.122737	0.422682	FOXQ1	0.952679	0.0516988	-0.110891
RBP4	638.944	569.098	69.8457	0.12273	0.315696	RBP4	0.991686	0.0516931	0.131846
ITIH5	468.525	417.33	51.195	0.122673	0.180221	ITIH5	1.12393	0.0516442	-0.141405
BEX3	1121.56	999.015	122.545	0.122666	0.951269	BEX3	0.756897	0.0516383	0.301234
TRAM1	1506.77	1342.4	164.362	0.122439	1.60065	TRAM1	0.67632	0.0514466	0.102804
MIOS	205.64	183.237	22.4037	0.122266	0.116311	MIOS	0.926875	0.0513011	0.177792
SYT13	987.045	879.77	107.274	0.121934	0.689381	SYT13	0.834096	0.0510206	0.0995926
AXL	529.39	471.892	57.4981	0.121846	0.275201	AXL	0.966809	0.0509457	0.384633
PMEPA1	2221.47	1980.43	241.042	0.121712	1.60984	PMEPA1	0.818855	0.0508326	0.192999
ERRFI1	1211.8	1080.34	131.467	0.12169	0.723225	ERRFI1	0.902312	0.0508142	0.273753
LDHA	1559.28	1390.41	168.868	0.121452	1.92833	LDHA	0.626828	0.0506125	0.344418
TALDO1	1409.79	1257.18	152.615	0.121395	1.44797	TALDO1	0.687819	0.0505643	0.411418
CD24	1503.9	1341.11	162.791	0.121386	1.20356	CD24	0.779207	0.0505565	0.256316
SLC40A1	755.25	673.5	81.7505	0.121382	0.399028	SLC40A1	0.959006	0.0505529	-0.0735974
ETFB	1192.68	1063.65	129.031	0.12131	0.965756	ETFB	0.77465	0.0504924	0.346802
DENND3	207.694	185.233	22.4608	0.121257	0.101518	DENND3	0.997054	0.0504476	0.256838
B2M	1420.73	1267.22	153.514	0.121142	1.83996	B2M	0.612532	0.0503503	-0.054119
TNS1	1033.28	921.663	111.614	0.121101	0.487052	TNS1	1.01531	0.0503154	0.440128
ZFAS1	1615.22	1440.82	174.406	0.121046	1.88943	ZFAS1	0.644508	0.0502692	0.363458
RPS4X	1700.61	1517.01	183.6	0.121028	2.64378	RPS4X	0.559071	0.0502532	0.601166
VTN	718.428	641.015	77.4135	0.120767	0.373149	VTN	0.967226	0.0500326	0.09518
ATP5MPL	1329.01	1186.24	142.769	0.120354	1.35469	ATP5MPL	0.690434	0.0496827	0.473024
EPCAM	819.148	731.268	87.8805	0.120175	0.527023	EPCAM	0.869048	0.0495311	0.248197
PRDX1	1216.44	1085.95	130.488	0.12016	2.23214	PRDX1	0.514591	0.0495176	0.47673
GPI	1332.71	1190.12	142.594	0.119815	1.80519	GPI	0.598941	0.0492252	0.112825
AKT3	687.413	613.908	73.5053	0.119733	0.336999	AKT3	0.99557	0.0491561	0.111384
SYT1	163.603	146.14	17.4636	0.1195	0.0663621	SYT1	1.09449	0.0489576	0.0327825
KRT18	2055.83	1836.88	218.948	0.119195	2.58179	KRT18	0.622028	0.0486992	0.397047
CAMK2N1	1159.13	1035.74	123.385	0.119127	0.926045	CAMK2N1	0.779878	0.0486409	0.0471593
MMP7	1380.38	1233.53	146.848	0.119047	0.892879	MMP7	0.866723	0.0485727	0.000997943
FILIP1	963.151	860.945	102.205	0.118713	0.580084	FILIP1	0.898212	0.0482892	0.181715
SERPINE2	764.449	683.373	81.0757	0.11864	0.379254	SERPINE2	0.989661	0.0482274	0.1033
SERPINE1	1478.42	1321.8	156.623	0.118492	0.509489	SERPINE1	1.18743	0.0481012	0.211674
SNRPF	1367.42	1222.57	144.847	0.118478	1.37803	SNRPF	0.694382	0.0480892	0.482802
LSR	967.49	865.016	102.473	0.118464	0.65115	LSR	0.849689	0.0480774	0.146673
CPLX2	1141.02	1020.2	120.819	0.118427	0.793983	CPLX2	0.835639	0.048046	0.274642
GLRX	1167.66	1044.22	123.444	0.118217	0.839072	GLRX	0.822311	0.0478672	0.239627
TM4SF1	1611.21	1441.45	169.765	0.117774	1.86183	TM4SF1	0.64846	0.0474903	0.153838
PON2	1264.3	1131.31	132.995	0.117559	1.91485	PON2	0.566416	0.0473069	0.268769
CCN5	262.883	235.246	27.6367	0.11748	0.116401	CCN5	1.04756	0.0472394	0.499067
LOXL2	183.752	164.443	19.309	0.117421	0.0902337	LOXL2	0.994738	0.0471893	0.222018
IGFBP6	858.349	768.234	90.1154	0.117302	0.484361	IGFBP6	0.927951	0.0470878	0.13567
EFNA5	1858.22	1663.19	195.028	0.117261	0.922288	EFNA5	0.989447	0.0470529	0.500462
RHOB	1722.84	1542.1	180.743	0.117206	1.99922	RHOB	0.647097	0.0470057	0.142651
AGR2	2542.43	2275.77	266.661	0.117174	2.08538	AGR2	0.769678	0.0469783	0.187215
KLF7	852.129	762.925	89.2042	0.116924	0.460997	KLF7	0.947722	0.0467655	0.325453
TMSB10	1245.57	1115.18	130.385	0.116918	4.10249	TMSB10	0.384093	0.0467607	0.399354
COX6C	1423.29	1274.3	148.988	0.116917	1.51276	COX6C	0.676142	0.0467599	0.446257
SGPP2	530.882	475.341	55.5413	0.116845	0.285095	SGPP2	0.951221	0.0466982	-0.0354378
MT2A	1904.64	1705.44	199.203	0.116805	0.951391	MT2A	0.986289	0.0466637	0.318259
DUSP1	2872.63	2572.45	300.178	0.116689	1.9497	DUSP1	0.846122	0.0465653	0.103699
MRPL51	1168.34	1046.94	121.403	0.11596	1.16576	MRPL51	0.697842	0.0459423	0.441271
SORCS2	118.819	106.497	12.3218	0.1157	0.0559589	SORCS2	1.01575	0.0457202	0.0733238
LDHB	1368.63	1226.79	141.845	0.115623	1.38953	LDHB	0.691809	0.0456547	0.424228
SPINT2	990.921	888.23	102.691	0.115614	2.36827	SPINT2	0.450901	0.0456462	0.225937
COL4A6	101.972	91.4184	10.5531	0.115437	0.0509903	COL4A6	0.985764	0.0454957	-0.0961912
CLK1	865.699	776.18	89.5186	0.115332	0.526623	CLK1	0.893739	0.0454057	-0.00737542
SLC6A8	117.601	105.442	12.1592	0.115317	0.0500765	SLC6A8	1.06823	0.0453925	0.383863
HIF1A-AS3	1301.46	1166.9	134.56	0.115314	0.478407	HIF1A-AS3	1.14973	0.0453898	0.415355
MSLN	358.952	321.889	37.0634	0.115143	0.186961	MSLN	0.965872	0.0452441	0.0780061
PEBP1	1191.46	1068.83	122.63	0.114733	1.24337	PEBP1	0.682364	0.0448924	0.314636
MSC	117.528	105.437	12.0914	0.114679	0.0627632	MSC	0.953885	0.0448466	-0.0700494
PODXL	260.4	233.619	26.7812	0.114636	0.127091	PODXL	0.997795	0.0448097	0.333057
DAB2	773.055	693.55	79.5044	0.114634	0.463555	DAB2	0.900185	0.0448079	0.092974
SLC7A5	1696.08	1521.75	174.327	0.114557	1.50896	SLC7A5	0.739031	0.0447417	0.182619
CD55	1395.72	1252.64	143.075	0.114219	0.830347	CD55	0.903746	0.0444523	0.123195
MUC13	1181.87	1060.8	121.068	0.114129	0.753956	MUC13	0.872749	0.0443749	0.181252
BIRC3	615.659	552.688	62.9713	0.113937	0.314263	BIRC3	0.975665	0.0442102	0.0141647
RPL41	1353.05	1214.87	138.178	0.113739	4.16842	RPL41	0.397144	0.0440404	0.752876
FGL1	958.411	860.576	97.8347	0.113685	0.50573	FGL1	0.959608	0.0439945	0.202539
COL4A5	436.262	391.777	44.485	0.113547	0.213249	COL4A5	0.997028	0.0438758	-0.0562644
CDCP1	254.408	228.467	25.9411	0.113544	0.110174	CDCP1	1.05926	0.0438736	0.201616
NAV2	396.515	356.09	40.4253	0.113526	0.173201	NAV2	1.05471	0.0438576	0.242096
HLA-B	1089.36	978.312	111.046	0.113508	0.730793	HLA-B	0.85107	0.0438427	-0.15509
SNRPG	1370.44	1230.77	139.67	0.113481	1.5385	SNRPG	0.6579	0.0438195	0.39098
TGFBI	1560.5	1401.48	159.023	0.113468	0.962651	TGFBI	0.887513	0.0438084	0.0793538
PBX3	308.478	277.107	31.3704	0.113207	0.15622	PBX3	0.979536	0.043584	0.213369
SLC25A6	1303.58	1171.04	132.539	0.11318	1.34475	SLC25A6	0.686316	0.0435613	0.226802
PHLDA1	686.605	616.814	69.791	0.113148	0.38202	PHLDA1	0.934519	0.043533	0.280405
NDUFA1	1342.4	1206.07	136.335	0.113041	1.25765	NDUFA1	0.720176	0.0434416	0.543952
H3F3A	1627.72	1462.52	165.201	0.112956	1.84354	H3F3A	0.655	0.0433686	0.51333
RPL12	2147.75	1929.84	217.909	0.112915	2.95121	RPL12	0.594661	0.0433335	0.678262
TRIB3	462.405	415.504	46.9007	0.112877	0.219571	TRIB3	1.01158	0.0433003	0.230712
BAMBI	1062.35	954.675	107.671	0.112783	0.687945	BAMBI	0.866231	0.0432201	-0.0420575
POLR1D	819.893	736.987	82.9062	0.112493	0.626048	POLR1D	0.797723	0.0429709	0.387463
RPS5	1944.31	1747.9	196.418	0.112374	1.80167	RPS5	0.724141	0.042868	0.570813
UHRF1BP1	114.113	102.599	11.5139	0.112222	0.0630284	UHRF1BP1	0.937944	0.0427376	0.104089
BZW1	1243.95	1118.48	125.473	0.112181	0.941287	BZW1	0.801343	0.0427024	0.310901
ETS1	295.885	266.095	29.7901	0.111953	0.138674	ETS1	1.01822	0.0425061	0.276969
BATF3	135.326	121.703	13.6228	0.111934	0.0832253	BATF3	0.888874	0.0424901	-0.126424
BASP1	1631.82	1467.57	164.251	0.111921	1.45313	BASP1	0.738687	0.0424782	-0.105159
RBFOX2	1052.79	946.922	105.868	0.111802	1.18671	RBFOX2	0.656562	0.0423763	0.215295
PAQR5	631.609	568.136	63.4736	0.111723	0.345804	PAQR5	0.942078	0.0423078	0.0609699
LGALS1	1253.01	1127.11	125.892	0.111694	0.608827	LGALS1	1.00002	0.0422833	0.415694
SNORC	361.945	325.584	36.3607	0.111679	0.202943	SNORC	0.930919	0.0422698	0.104362
FAM13A	1305.38	1174.31	131.077	0.111621	0.759331	FAM13A	0.913968	0.04222	0.399659
FTH1	1872.52	1684.52	187.995	0.111601	3.02136	FTH1	0.548768	0.0422032	0.639816
F3	533.728	480.154	53.5737	0.111576	0.244556	F3	1.02979	0.0421815	0.185335
ZFP36	2486.07	2236.54	249.523	0.111566	1.45871	ZFP36	0.910016	0.0421731	0.107031
